# A genome-scale metabolic reconstruction provides insight into the metabolism of the thermophilic bacterium *Rhodothermus marinus*

**DOI:** 10.1101/2021.05.17.444423

**Authors:** Thordis Kristjansdottir, Gudmundur O. Hreggvidsson, Sigmar Karl Stefansson, Elisabet Eik Gudmundsdottir, Snaedis H. Bjornsdottir, Olafur H. Fridjonsson, Eva Nordberg Karlsson, Justine Vanhalst, Birkir Reynisson, Steinn Gudmundsson

## Abstract

The thermophilic bacterium *Rhodothermus marinus* has mainly been studied for its thermostable enzymes. More recently, the potential of using the species as a cell factory and in biorefinery platforms has been explored, due to the elevated growth temperature, native production of compounds such as carotenoids and EPSs, the ability to grow on a wide range of carbon sources including polysaccharides, and available genetic tools. A comprehensive understanding of the metabolism of production organisms is crucial. Here, we report a genome-scale metabolic model of *R. marinus* DSM 4252^T^. Moreover, the genome of the genetically amenable *R. marinus* ISCaR-493 was sequenced and the analysis of the core genome indicated that the model could be used for both strains. Bioreactor growth data was obtained, used for constraining the model and the predicted and experimental growth rates were compared. The model correctly predicted the growth rates of both strains. During the reconstruction process, different aspects of the *R. marinus* metabolism were reviewed and subsequently, both cell densities and carotenoid production were investigated for strain ISCaR-493 under different growth conditions. Additionally, the *dxs* gene, which was not found in the *R. marinus* genomes, from *Thermus thermophilus* was cloned on a shuttle vector into strain ISCaR-493 resulting in a higher yield of carotenoids.

**Importance:** A biorefinery converting biomass into fuels and value-added chemicals is a sustainable alternative to fossil fuel-based chemical synthesis. *Rhodothermus marinus* is a bacterium that is potentially well suited for biorefineries. It possesses various enzymes that degrade biomass, such as macroalgae and parts of plants (e.g. starch and xylan) and grows at high temperatures (55-77°C) which is beneficial in biorefinery processes. In this study, we reviewed the metabolism of *R. marinus* and constructed a metabolic model. Such a model can be used to predict phenotypes, e.g. growth under different environmental and genetic conditions. We focused specifically on metabolic features that are of interest in biotechnology, including carotenoid pigments which are used in many different industries. We described cultivations of *R. marinus* and the resulting carotenoid production in different growth conditions, which aids in understanding how carotenoid yields can be increased in the bacterium.
