## Supplementary file 1 for "A genome-scale metabolic reconstruction provides insight into the metabolism of the thermophilic bacterium *Rhodothermus marinus*"

### Sheet: Model Validation
All data point (mM)											Rates (mmol/gDW/h)
Strain	Replicate	Time	OD	CDW (g/l)	ln(CDW)	Glucose	Pyruvate	Lactate	Acetate		Strain	Replicate	Data points	Growth rate	Glucose	Pyruvate	Lactate	Acetate
4252	1	0	0.335	0.25125	-1.38131	45.465	9.56998	0	0		4252	1	t4 - t6	0.220181	-2.57014	-0.385456	0.805581	0.369334
	1	1	0.378	0.2835	-1.26054	44.19	8.79529	0.310835	0			2	t4 - t6	0.238101	-2.30239	-0.556568	0.23405	0.245535
	1	2	0.498	0.3735	-0.984837	43.3152	7.7882	0.377442	0			Average		0.229141	-2.43627	-0.471012	0.519816	0.307435
	1	3	0.548	0.411	-0.889162	42.6086	6.75528	0.421847	0			St.dev.		0.0126712	0.189327	0.120994	0.404133	0.0875394
	1	4	0.656	0.492	-0.709277	31.5887	6.213	0.432948	0		493	1	t1 - t5	0.262603	-2.22708		1.147	0
	1	5	0.848	0.636	-0.452557	29.7564	5.98059	0.721581	0.266436			2	t1 - t5	0.266109	-2.37705		0	0
	1	6	1.048	0.786	-0.240798	28.3243	5.8773	1.8095	0.59948			Average		0.264356	-2.30207		0.5735	0
	1	7	1.144	0.858	-0.153151	25.8276	6.00641	3.51909	0.766003			St.dev.		0.00247893	0.106046		0.811052	0
	1	8	1.21	0.9075	-0.0970617	26.2423	7.06515	5.88366	0.96583
	1	9	1.395	1.04625	0.0452123	23.4502	6.70363	7.33792	1.23227		Glucose and pyruvate concentrations in the medium fluctuate, so calculating uptake over short period can give misleading values. Uptake rates was calculated over longer time
	1	10	1.535	1.15125	0.140848	20.6754	6.55128	9.15853	2.18144
	1	11	1.83	1.3725	0.316634	17.673	5.13102	12.5222	4.29628		0,002 g/l asparagine and glutamine in the medium. Assumed to be all consumed.
	1	12	2.15	1.6125	0.477786	20.4667	4.69203	24.3561	10.2245		Asparagine: 132.12 g/mol
	1	13	2.49	1.8675	0.624601	13.9379	3.82696	29.1519	13.1553		Glutamine: 146.14 g/mol
	1	14	2.76	2.07	0.727549	9.10988	3.05382	37.3224	16.8687		Asparagine:	0.0151378	mM
	1	15	3.02	2.265	0.817575	4.43449	1.52768	46.3255	19.966		Glutamine:	0.0136855	mM
	1	16	3.04	2.28	0.824175	0.598925	1.74718	54.385	24.0458
	1	17	2.8	2.1	0.741937	0	0.567072	38.2438	17.5015			Replicate	Time	CDW	ln(CDW)	Asn	Gln
	2	0	0.397	0.29775	-1.2115	46.4464	8.38212	0	0		4252	1	1	0.2835	-1.26054	0.0151378	0.0136855
	2	1	0.45	0.3375	-1.08619	45.7759	8.58871	0.366341	0			1	15	2.265	0.817575	0	0
	2	2	0.464	0.348	-1.05555	42.8579	7.86567	0.566163	0			2	1	0.3375	-1.08619	0.0151378	0.0136855
	2	3	0.482	0.3615	-1.01749	34.7726	7.58161	0.421847	0			2	15	3	1.09861	0	0
	2	4	0.62	0.465	-0.765718	32.1327	6.00641	0.555062	0		493	1	1	0.282	-1.26585	0.0151378	0.0136855
	2	5	0.76	0.57	-0.562119	31.3501	6.18718	0.632771	0.0832612			1	9	1.10813	0.102669	0	0
	2	6	0.996	0.747	-0.29169	29.2991	6.72946	0.810391	0.383001			2	1	0.271875	-1.30241	0.0151378	0.0136855
	2	7	1.504	1.128	0.120446	31.1386	6.08388	1.35435	1.0824			2	11	2.9175	1.07073	0	0
	2	8	1.8	1.35	0.300105	27.0543	4.15388	2.51998	2.19809
	2	9	2.25	1.6875	0.523248	23.2004	3.07964	4.80684	3.64684
	2	10	2.57	1.9275	0.656224	26.0524	1.87371	11.4454	7.56011
	2	11	2.85	2.1375	0.759637	13.7048	1.05771	12.5	6.61094
	2	12	3.24	2.43	0.887891	9.73989	0.703933	14.9645	7.67668
	2	13	3.54	2.655	0.976445	9.61889	0.425046	24.1674	13.2052
	2	14	3.86	2.895	1.06299	6.7436	0.275272	27.7642	15.4699
	2	15	4	3	1.09861	2.85475	0.22657	31.7829	18.484
	2	16	4.04	3.03	1.10856	0.488466	0.276667	29.274	18.6672
	2	17	3.88	2.91	1.06815	0	0.231735	20.7371	14.2543
493	1	0	0.365	0.27375	-1.29554	80.2588		0	0
	1	1	0.376	0.282	-1.26585	47.6376		0	0
	1	2	0.49	0.3675	-1.00103	47.4705		0	0
	1	3	0.639	0.47925	-0.735533	47.7148		0	0
	1	4	0.844	0.633	-0.457285	41.8143		0	0
	1	5	1.065	0.79875	-0.224707	41.1133		2.61656	0
	1	6	1.175	0.88125	-0.126414	38.7386		4.15298	0
	1	7	1.32	0.99	-0.0100503	54.1719		9.41496	0
	1	8	1.345	1.00875	0.00871194	34.287		8.87544	0
	1	9	1.4775	1.10813	0.102669	31.6603		11.4232	0
	1	10	1.465	1.09875	0.0941732	29.1842		13.5202	0
	1	11	1.515	1.13625	0.127733	34.5534		19.2762	0
	1	12	1.45	1.0875	0.0838815	24.0991		16.6641	0
	1	13	1.455	1.09125	0.0873238	21.2682		18.2849	0
	1	14	1.42	1.065	0.0629748	19.2966		19.7613	0
	1	15	1.2	0.9	-0.105361	28.1822		22.3834	3.61353
	1	16	1.655	1.24125	0.216119	26.7035		23.7433	4.19636
	2	0	0.207	0.15525	-1.86272	53.0279		0	0
	2	1	0.3625	0.271875	-1.30241	45.3485		0	0
	2	2	0.448	0.336	-1.09064	46.286		0	0
	2	3	0.564	0.423	-0.860383	46.7006		0	0
	2	4	0.785	0.58875	-0.529754	41.3353		0	0
	2	5	1.036	0.777	-0.252315	40.6709		0	0
	2	6	1.3425	1.00687	0.00685147	37.5996		2.5544	0
	2	7	1.86	1.395	0.332894	51.849		4.94338	0
	2	8	2.525	1.89375	0.638559	29.4628		7.26132	3.81336
	2	9	2.75	2.0625	0.723919	26.4193		6.66852	4.52941
	2	10	3.395	2.54625	0.934622	22.8119		7.59214	4.94571
	2	11	3.89	2.9175	1.07073	28.6496		10.6561	3.91328
	2	12	3.89	2.9175	1.07073	16.6051		8.07837	5.46193
	2	13	4	3	1.09861	13.5471		8.22158	6.16133
	2	14	4.04	3.03	1.10856	11.4079		8.64232	7.1105
	2	15	3.96	2.97	1.08856	9.88643		9.50155	6.61094
	2	16	4.78	3.585	1.27676	7.96698		9.74023	7.17711

### Sheet: GAM
All data point (mM)									Rates (mmol/gDW/h)
Strain	Time	OD	CDW (g/l)	ln(CDW)	Glucose	Lactate	Acetate		Strain	Data points	Growth rate	Glucose	Pyruvate	Lactate	Acetate
4252	0	0.347	0.26025	-1.34611	58.9872	0	0		4252	t1 - t5	0.238125	-3.15364		2.51029	0
	1	0.417	0.31275	-1.16235	58.421	0	0
	2	0.483	0.36225	-1.01542	54.1037	0	0		Model was constraint with these values and pyruvate assumed the same as in the dataset used for model validation (same strain, same conditions)
	3	0.643	0.48225	-0.729293	55.3404	0	0		Model with GAM=20 predicted growth rate 0,24
	4	0.8125	0.609375	-0.495321	53.1367	2.87522	0
	5	1.0575	0.793125	-0.231774	49.8174	4.68472	0
	6	1.195	0.89625	-0.109536
	7	1.315	0.98625	-0.0138454	42.8895	9.18073	0
	8	1.36	1.02	0.0198026
	9	1.44	1.08	0.076961
	10	1.45	1.0875	0.0838815
	11	1.45	1.0875	0.0838815
	12	1.44	1.08	0.076961	34.8065	19.5271	0
	13	1.485	1.11375	0.107733
	14	1.525	1.14375	0.134312
	15	1.785	1.33875	0.291736	29.3806	25.0222	3.18058
	16	1.455	1.09125	0.0873238
	17	1.315	0.98625	-0.0138454
	18	1.495	1.12125	0.114444	24.4866	29.8734	4.61267
