## Supplementary file 4 for "A genome-scale metabolic reconstruction provides insight into the metabolism of the thermophilic bacterium *Rhodothermus marinus*"

### Sheet: genome stats
Species	Rhodothermus_marinus_DSM_4252		Rhodothermus_marinus_ISCaR-493
	Number	% of total	Number	% of total
DNA, total number of bases	3386737	100%	3309026	100%
DNA coding number of bases	3116447	92.02%	3065845	92.65%
DNA, G+C number of bases	2177804	64.3%	2137576	64.6%
DNA contigs	2	100%	60	100%
Genes total number	2937	100%	2890	100%
Protein coding genes	2889	98.3657	2839	98.2353
Protein coding genes in core genome	2609	90.3081	2609	91.8986
Protein coding genes in accessory genome	275	9.51886	230	8.10144
RNA genes	48	1.63%	51	1.76%
rRNA genes	3	0.1%	3	0.1%
5S rRNA	1	0.03%	1	0.03%
16S rRNA	1	0.03%	1	0.03%
23S rRNA	1	0.03%	1	0.03%
tRNA genes	45	1.53%	48	1.66%
